# Senescence-inhibitory Δ133p53α counteracts accelerated ageing and mortality

**DOI:** 10.64898/2025.12.31.697195

**Authors:** Leo Yamada, Huaitian Liu, Natalia von Muhlinen, Curtis C. Harris, Izumi Horikawa

## Abstract

Research on progeria not only contributes to treatments for the disease but also enhances our understanding of physiological ageing^1^. Mouse models of progeria recapitulate pathological ageing phenotypes seen in patients, including cardiovascular defects, increased cellular senescence, systemic inflammation, DNA damage accumulation, and shortened lifespan^2^. In cultured cells from Hutchinson-Gilford progeria syndrome (HGPS) patients, the human p53 isoform Δ133p53α was previously shown to inhibit p53-mediated cellular senescence, proinflammatory IL-6 production, and DNA damage accumulation, and to extend cellular replicative lifespan^3^. Here we show that, in a heterozygous HGPS mouse model^4^, transgenic expression of Δ133p53α reproduces these *in vitro*-observed effects across multiple organs *in vivo* and extends median lifespan by 11% (387 versus 349 days, *P* = 0.0379). In the aorta and skin, Δ133p53α abrogates progeria-characteristic pathological changes and preserves tissue integrity. Our data further suggest that Δ133p53α may promote a broad spectrum of ageing-counteracting mechanisms, including bone homeostasis, metabolic fitness, antioxidant defense, youthful epigenome, and tissue stemness. Together with the anti-inflammatory and tissue-preserving effects of Δ133p53α in naturally aged mice and its age-associated downregulation in human tissues, this study suggests that Δ133p53α-based therapeutic strategies may be applicable not only to HGPS but also as broader interventions for preventing or delaying ageing.

---

Hutchinson-Gilford progeria syndrome (HGPS), a notable example of progeroid syndromes characterized by accelerated ageing symptoms^5^, is caused by mutations in the *LMNA* gene, which result in the production of a defective nuclear envelope protein known as progerin^6^. Although potentially promising therapies targeting the synthesis, modification, or clearance of progerin have been developed^5^, further efforts are critically needed to establish improved treatment regimens for patients with HGPS. Since some, though not all, ageing symptoms that emerge in childhood among HGPS patients also appear later in life during natural ageing^1^, cellular, molecular and phenotypic studies on this disease hold significant potential for advancing our understanding of natural ageing processes and identifying interventions. Among several mouse models of HGPS, *Lmna^G609G^* mice carry the mutant human *LMNA* allele (c.1827C>T;p.Gly609Gly) knocked-in at the mouse *Lmna* locus^4^, thereby reproducing the patient-derived, progerin-producing mutation in mice. These mice phenocopy the major clinical features of HGPS, including cardiovascular, skeletal and skin abnormalities, as well as shortened lifespan^4^.

The tumor suppressor protein p53 is a key contributor to both cellular ageing, referred to as cellular senescence, and organismal ageing, while it literally plays critical roles in tumor suppression^7,8^. When attempting to manipulate p53 or its upstream or downstream signaling for therapeutic purposes, it is therefore essential to consider and balance the beneficial and adverse aspects of p53 activities, for example, p53-mediated maintenance of genome stability and p53-mediated acceleration of cellular senescence and ageing, respectively^7,8^. Δ133p53α is a naturally occurring isoform of human p53, which lacks the N-terminal 132 amino acids due to alternative transcription initiation from intron 4 and alternative translation initiation at codon 133 methionine^9^. Missing the N-terminal transactivation domains but retaining the C-terminal oligomerization domain, Δ133p53α physically interacts with p53 and functions as a dominant-negative inhibitory isoform of p53^9,10^. Of note, the dominant-negative inhibition of Δ133p53α preferentially acts against p53-inducible genes involved in cellular senescence (for example, p21^WAF1/CIP1^, or CDKN1A) through a mechanism(s) yet to be fully elucidated, while the expressions of DNA repair genes are preserved^10,11^. In various types of normal human cells cultured *in vitro*, including fibroblasts^9^, CD8^+^ T lymphocytes^12^, prostate epithelial cells^13^, ectocervical keratinocytes^13^, and brain astrocytes^14,15^, retroviral or lentiviral expression of Δ133p53α reduces the expression of p21^WAF1/CIP1^ and delays the onset of replicative senescence, extending replicative lifespan, or mitigates exogenous stress-induced senescence. These findings suggest that Δ133p53α may have therapeutic values in diseases or dysfunctional conditions associated with high levels of cellular senescence, with minimal risks of genome instability due to deficient p53-mediated DNA repair.

In our previous study using *in vitro* cultured fibroblasts derived from HGPS patients^3^, Δ133p53α prevented these cells from early entry into replicative senescence, extended their replicative lifespan, and reduced the production of proinflammatory interleukin 6 (IL-6), as it did in normal cell types^9,12–15^. It also mitigated the progerin-induced accumulation of DNA damage^3^. In this study, by generating Δ133p53α-transgenic mice and crossbreeding them with the progeria model *Lmna^G609G^* mice^4^, we investigate the *in vivo* therapeutic effects of Δ133p53α on the accelerated ageing phenotypes characteristic of HGPS at the cellular, organ, and organismal levels. Our examination of Δ133p53α-transgenic mice on a wild-type background, along with analysis of Δ133p53α expression in human databases, suggests a role for Δ133p53α in natural ageing in mice and humans as well.
