## Supplementary Table 1 for "Senescence-inhibitory Δ133p53α counteracts accelerated ageing and mortality"

### Sheet: Heterozygous LmnaG609G mice  
Extended Data Table 1 | List of all mice in this study
Heterozygous LmnaG609G mice
	Mouse ID	Group	Sex	Genotype	Tamoxifen	Birth date	Death/Euthanasia date	Age at Death	Endpoint Type	Cause of Death	Tumor mass
Euthanized	159129	G1	F	CAG-133^Tam/+; Cre^Tg/+; Lmna^G609G/+	Yes	2023-12-19	2024-11-12	329	Scheduled euthanasia		no
at 10 months	159267	G1	F	CAG-133^Tam/+; Cre^Tg/+; Lmna^G609G/+	Yes	2024-01-25	2024-11-12	292	Scheduled euthanasia		no
n=5	159269	G1	M	CAG-133^Tam/+; Cre^Tg/+; Lmna^G609G/+	Yes	2024-01-21	2024-11-12	296	Scheduled euthanasia		no
each group	159273	G1	M	CAG-133^Tam/+; Cre^Tg/+; Lmna^G609G/+	Yes	2024-01-21	2024-11-12	296	Scheduled euthanasia		no
	159311	G1	F	CAG-133^Tam/+; Cre^Tg/+; Lmna^G609G/+	Yes	2024-01-28	2024-11-12	289	Scheduled euthanasia		no
	159130	G3	F	+/+; Cre^Tg/+; Lmna^G609G/+	Yes	2023-12-19	2024-11-12	329	Scheduled euthanasia		no
	159273	G3	F	+/+; Cre^Tg/+; Lmna^G609G/+	Yes	2024-01-25	2024-11-12	292	Scheduled euthanasia		no
	159309	G3	F	+/+; Cre^Tg/+; Lmna^G609G/+	Yes	2024-01-28	2024-11-13	290	Scheduled euthanasia		no
	159385	G3	M	+/+; Cre^Tg/+; Lmna^G609G/+	Yes	2024-02-17	2024-11-13	270	Scheduled euthanasia		no
	159404	G3	M	+/+; Cre^Tg/+; Lmna^G609G/+	Yes	2024-02-20	2024-11-13	267	Scheduled euthanasia		no
	159173	WT	F	+/+; +/+; +/+	No	2024-01-04	2024-11-15	316	Scheduled euthanasia		no
	159355	WT	F	+/+; +/+; +/+	No	2024-02-11	2024-11-15	278	Scheduled euthanasia		no
	159528	WT	F	+/+; +/+; +/+	No	2024-03-19	2024-11-15	241	Scheduled euthanasia		no
	159545	WT	M	+/+; +/+; +/+	No	2024-03-25	2024-11-15	235	Scheduled euthanasia		no
	159653	WT	M	+/+; +/+; +/+	No	2024-05-10	2024-11-15	189	Scheduled euthanasia		no
Euthanized	160474	G1	M	CAG-133^Tam/+; Cre^Tg/+; Lmna^G609G/+	Yes	2025-03-17	2025-07-01	106	Scheduled euthanasia		no
at 15 weeks	160478	G1	M	CAG-133^Tam/+; Cre^Tg/+; Lmna^G609G/+	Yes	2025-03-17	2025-07-01	106	Scheduled euthanasia		no
n=4	160434	G1	F	CAG-133^Tam/+; Cre^Tg/+; Lmna^G609G/+	Yes	2025-03-13	2025-07-01	110	Scheduled euthanasia		no
each group	160436	G1	F	CAG-133^Tam/+; Cre^Tg/+; Lmna^G609G/+	Yes	2025-03-13	2025-07-01	110	Scheduled euthanasia		no
	160373	G2	M	CAG-133^LSL/+; Cre^Tg/+; Lmna^G609G/+	No	2025-02-15	2025-06-24	129	Scheduled euthanasia		no
	160506	G2	M	CAG-133^LSL/+; Cre^Tg/+; Lmna^G609G/+	No	2025-04-04	2025-07-24	111	Scheduled euthanasia		no
	160529	G2	F	CAG-133^LSL/+; Cre^Tg/+; Lmna^G609G/+	No	2025-04-05	2025-07-24	110	Scheduled euthanasia		no
	160530	G2	F	CAG-133^LSL/+; Cre^Tg/+; Lmna^G609G/+	No	2025-04-05	2025-07-24	110	Scheduled euthanasia		no
	160489	G4	M	+/+; +/+; Lmna^G609G/+	No	2025-03-19	2025-07-08	111	Scheduled euthanasia		no
	160438	G4	M	+/+; +/+; Lmna^G609G/+	No	2025-03-13	2025-06-24	103	Scheduled euthanasia		no
	160483	G4	F	+/+; +/+; Lmna^G609G/+	No	2025-03-19	2025-07-08	111	Scheduled euthanasia		no
	160511	G4	F	+/+; +/+; Lmna^G609G/+	No	2025-03-31	2025-07-08	99	Scheduled euthanasia		no
	160432	WT	M	+/+; +/+; +/+	No	2025-03-14	2025-06-24	102	Scheduled euthanasia		no
	160463	WT	M	+/+; +/+; +/+	No	2025-03-17	2025-06-24	99	Scheduled euthanasia		no
	160493	WT	F	+/+; +/+; +/+	No	2025-03-28	2025-07-17	111	Scheduled euthanasia		no
	160452	WT	F	+/+; +/+; +/+	No	2025-03-20	2025-07-17	119	Scheduled euthanasia		no
Lifespan												Kyphosis onset
G1 (n=15)	158936	G1	F	CAG-133^Tam/+; Cre^Tg/+; Lmna^G609G/+	Yes	2023-11-23	2024-12-11	384	Found Dead		no	329
	159060	G1	M	CAG-133^Tam/+; Cre^Tg/+; Lmna^G609G/+	Yes	2023-12-07	2025-02-24	445	Euthanized (humane endpoint)	Moribund state (Leathagic, hunched posture)	no	342
	159133	G1	M	CAG-133^Tam/+; Cre^Tg/+; Lmna^G609G/+	Yes	2023-12-19	2025-03-26	463	Euthanized (humane endpoint)	Moribund state (Rough coats, hunched posture, rapid weight loss)	no
	159306	G1	M	CAG-133^Tam/+; Cre^Tg/+; Lmna^G609G/+	Yes	2024-02-01	2025-01-24	358	Euthanized (humane endpoint)	Moribund state (Rough coats, hunched posture)	no	266
	159308	G1	M	CAG-133^Tam/+; Cre^Tg/+; Lmna^G609G/+	Yes	2024-02-01	2025-02-14	379	Euthanized (humane endpoint)	Moribund state (Sick appearance)	no	204
	159384	G1	M	CAG-133^Tam/+; Cre^Tg/+; Lmna^G609G/+	Yes	2024-02-17	2025-04-08	416	Euthanized (humane endpoint)	Moribund state (Leathagic, hunched posture)	no
	159405	G1	M	CAG-133^Tam/+; Cre^Tg/+; Lmna^G609G/+	Yes	2024-02-20	2025-01-24	339	Euthanized (humane endpoint)	Moribund state (Leathagic, hunched posture)	no
	159532	G1	F	CAG-133^Tam/+; Cre^Tg/+; Lmna^G609G/+	Yes	2024-03-20	2025-04-11	387	Euthanized (humane endpoint)	Moribund state (Sick appearance)	no	309
	159559	G1	M	CAG-133^Tam/+; Cre^Tg/+; Lmna^G609G/+	Yes	2024-04-02	2025-04-18	381	Euthanized (humane endpoint)	Moribund state (Sick appearance)	no
	159651	G1	F	CAG-133^Tam/+; Cre^Tg/+; Lmna^G609G/+	Yes	2024-05-10	2025-05-30	385	Euthanized (humane endpoint)	Moribund state (Leathagic, hunched posture)	no	195
	159686	G1	M	CAG-133^Tam/+; Cre^Tg/+; Lmna^G609G/+	Yes	2024-05-15	2025-06-17	398	Euthanized (humane endpoint)	Moribund state (Sick appearance)	no
	159788	G1	F	CAG-133^Tam/+; Cre^Tg/+; Lmna^G609G/+	Yes	2024-07-05	2025-06-27	357	Euthanized (humane endpoint)	Moribund state (Sick appearance)	no
	159861	G1	M	CAG-133^Tam/+; Cre^Tg/+; Lmna^G609G/+	Yes	2024-08-08	2025-09-03	391	Found Dead		no
	159862	G1	M	CAG-133^Tam/+; Cre^Tg/+; Lmna^G609G/+	Yes	2024-08-08	2025-10-14	432	Found Dead		no
	159863	G1	M	CAG-133^Tam/+; Cre^Tg/+; Lmna^G609G/+	Yes	2024-08-08	2025-10-14	432	Found Dead		no
G3 (n=17)	158826	G3	M	+/+; Cre^Tg/+; Lmna^G609G/+	Yes	2023-11-09	2024-10-31	357	Euthanized (humane endpoint)	Moribund state (Leathagic, hunched posture)	no	288
	158827	G3	M	+/+; Cre^Tg/+; Lmna^G609G/+	Yes	2023-11-09	2024-08-29	294	Euthanized (humane endpoint)	Moribund state (Sick appearance)	no	288
	158830	G3	M	+/+; Cre^Tg/+; Lmna^G609G/+	Yes	2023-11-09	2024-08-29	294	Euthanized (humane endpoint)	Moribund state (Sick appearance)	no	288
	158833	G3	M	+/+; Cre^Tg/+; Lmna^G609G/+	Yes	2023-11-07	2024-08-29	296	Found Dead		no	290
	158940	G3	M	+/+; Cre^Tg/+; Lmna^G609G/+	Yes	2023-11-23	2024-11-06	349	Euthanized (humane endpoint)	Moribund state (Sick appearance)	no	350
	159063	G3	M	+/+; Cre^Tg/+; Lmna^G609G/+	Yes	2023-12-07	2025-01-23	413	Euthanized (humane endpoint)	Moribund state (Leathagic, hunched posture)	no	260
	159130	G3	F	+/+; Cre^Tg/+; Lmna^G609G/+	Yes	2023-12-19	2024-11-12	329	Euthanized (humane endpoint)	Moribund state (Sick appearance)	no
	159127	G3	F	+/+; Cre^Tg/+; Lmna^G609G/+	Yes	2023-12-25	2024-08-20	239	Euthanized (humane endpoint)	Moribund state (Leathagic, hunched posture)	no
	159132	G3	M	+/+; Cre^Tg/+; Lmna^G609G/+	Yes	2023-12-19	2024-11-14	331	Euthanized (humane endpoint)	Moribund state (Leathagic, hunched posture, swollen abdomen)	no	324
	159135	G3	M	+/+; Cre^Tg/+; Lmna^G609G/+	Yes	2023-12-19	2024-12-04	351	Found Dead		no	182
	159388	G3	F	+/+; Cre^Tg/+; Lmna^G609G/+	Yes	2024-02-23	2025-01-06	318	Euthanized (humane endpoint)	Moribund state (Sick appearance)	no	186
	159399	G3	F	+/+; Cre^Tg/+; Lmna^G609G/+	Yes	2024-02-19	2025-02-13	360	Found Dead		no	305
	159356	G3	F	+/+; Cre^Tg/+; Lmna^G609G/+	Yes	2024-02-11	2025-01-06	330	Euthanized (humane endpoint)	Moribund state (Sick appearance)	no	162
	159511	G3	F	+/+; Cre^Tg/+; Lmna^G609G/+	Yes	2024-03-14	2025-05-18	430	Euthanized (humane endpoint)	Moribund state (Sick appearance)	no	380
	159560	G3	M	+/+; Cre^Tg/+; Lmna^G609G/+	Yes	2024-04-02	2025-06-18	442	Euthanized (humane endpoint)	Moribund state (Sick appearance)	no	183
	159585	G3	M	+/+; Cre^Tg/+; Lmna^G609G/+	Yes	2024-04-09	2025-06-11	428	Euthanized (humane endpoint)	Moribund state (Sick appearance)	no	226
	159586	G3	M	+/+; Cre^Tg/+; Lmna^G609G/+	Yes	2024-04-09	2025-05-29	415	Found Dead		no
G4 (n=16)	158757	G4	M	+/+; +/+; Lmna^G609G/+	No	2023-10-29	2024-11-27	395	Euthanized (humane endpoint)	Moribund state (Leathagic, hunched posture)	no	341
	159354	G4	F	+/+; +/+; Lmna^G609G/+	No	2024-02-11	2025-03-26	409	Euthanized (humane endpoint)	Moribund state (Rough coats, hunched, weight loss)	no
	159268	G4	M	+/+; +/+; Lmna^G609G/+	No	2024-01-21	2025-03-03	407	Euthanized (humane endpoint)	Moribund state (Leathagic, hunched posture)	no
	159270	G4	M	+/+; +/+; Lmna^G609G/+	No	2024-01-21	2025-01-23	368	Euthanized (humane endpoint)	Moribund state (Sick appearance)	no
	158751	G4	M	+/+; +/+; Lmna^G609G/+	No	2023-10-29	2024-10-30	367	Found Dead		no	277
	158754	G4	F	+/+; +/+; Lmna^G609G/+	No	2023-10-29	2024-11-12	380	Euthanized (humane endpoint)	Moribund state (Leathagic, hunched posture)	no
	159307	G4	M	+/+; +/+; Lmna^G609G/+	No	2024-02-01	2024-12-13	316	Euthanized (humane endpoint)	Moribund state (Leathagic, hunched posture)	no
	159565	G4	M	+/+; +/+; Lmna^G609G/+	No	2024-04-03	2025-05-30	422	Euthanized (humane endpoint)	Moribund state (Hunched posture, rapidly weight loss)	no	308
	158829	G4	M	+/+; +/+; Lmna^G609G/+	No	2023-11-09	2024-10-23	349	Euthanized (humane endpoint)	Moribund state (Sick appearance, distended abdomen)	no
	159383	G4	M	+/+; +/+; Lmna^G609G/+	No	2024-02-17	2025-01-22	340	Euthanized (humane endpoint)	Moribund state (Leathagic, hunched posture)	no	232
	159049	G4	F	+/+; +/+; Lmna^G609G/+	No	2023-12-08	2024-11-12	340	Euthanized (humane endpoint)	Moribund state (Leathagic, hunched posture, labored breathing)	no	330
	159550	G4	F	+/+; +/+; Lmna^G609G/+	No	2024-04-02	2025-03-12	344	Found Dead		no	264
	159552	G4	F	+/+; +/+; Lmna^G609G/+	No	2024-04-02	2025-03-12	344	Found Dead		no
	159556	G4	F	+/+; +/+; Lmna^G609G/+	No	2024-04-02	2025-03-12	344	Euthanized (humane endpoint)	Moribund state (Leathagic, hunched posture)	no
	159142	G4	M	+/+; +/+; Lmna^G609G/+	No	2023-12-27	2025-02-03	404	Euthanized (humane endpoint)	Moribund state (Sick appearance)	no
	159138	G4	F	+/+; +/+; Lmna^G609G/+	No	2023-12-27	2024-12-10	349	Euthanized (humane endpoint)	Moribund state (Leathagic, hunched posture)	no

### Sheet: Homozygous LmnaG609G mice 
Extended Data Table 1 | List of all mice in this study
Homozygous LmnaG609G mice
	Mouse ID	Group	Sex	Genotype	Tamoxifen	Birth date	Death/Euthanasia date	Age at Death	Endpoint Type	Cause of Death	Tumor mass		Necropsy	Gross Finding	Tissue
	160205	G1	M	CAG-133^Tam/+; Cre^Tg/+; Lmna^G609G/G609G	Yes	2024-12-19	2025-04-29	131	Euthanized (humane endpoint)	Moribund state (Small size, hunched posture, rough coat)	no		+	+	+
	160280	G1	F	CAG-133^Tam/+; Cre^Tg/+; Lmna^G609G/G609G	Yes	2025-01-27	2025-05-19	112	Euthanized (humane endpoint)	Moribund state (Hunched posture, rapid weight loss)	no		+	+	+
	160308	G1	M	CAG-133^Tam/+; Cre^Tg/+; Lmna^G609G/G609G	Yes	2025-02-07	2025-06-06	119	Euthanized (humane endpoint)	Moribund state (Rough coats, hunched posture, rapid weight loss)	no		+	-
	160439	G1	F	CAG-133^Tam/+; Cre^Tg/+; Lmna^G609G/G609G	Yes	2025-03-13	2025-06-06	85	Euthanized (humane endpoint)	Moribund state (Rough coats, hunched posture, rapid weight loss)	no		+	-
	160477	G1	M	CAG-133^Tam/+; Cre^Tg/+; Lmna^G609G/G609G	Yes	2025-03-17	2025-06-20	95	Euthanized (humane endpoint)	Moribund state (Sick appearance)	no		+	-
	160507	G1	F	CAG-133^Tam/+; Cre^Tg/+; Lmna^G609G/G609G	Yes	2025-04-04	2025-09-11	160	Euthanized (humane endpoint)	Moribund state (Rapid weight loss, small size, hunched posture, lethargic)	no		+	?	+
	160621	G1	F	CAG-133^Tam/+; Cre^Tg/+; Lmna^G609G/G609G	Yes	2025-05-09	2025-09-24	138	Euthanized (humane endpoint)	Moribund state (Prolapse, rapid weight lost, small size, lethargic)	no		+	?	+
	160623	G1	M	CAG-133^Tam/+; Cre^Tg/+; Lmna^G609G/G609G	Yes	2025-05-09	2025-11-25	200	Euthanasia (200-day timeline of the homozygous study)		no
	160636	G1	F	CAG-133^Tam/+; Cre^Tg/+; Lmna^G609G/G609G	Yes	2025-05-09	2025-10-07	151	Euthanized (humane endpoint)	Moribund state (Rapid weight loss, hunched posture)	no		+	?	+
	160673	G1	M	CAG-133^Tam/+; Cre^Tg/+; Lmna^G609G/G609G	Yes	2025-05-15	2025-09-24	132	Euthanized (humane endpoint)	Moribund state (Rapid weight loss. small size, lethargic)	no		+	?	+
											no
	160135	G3	M	+/+; Cre^Tg/+; Lmna^G609G/G609G	Yes	2024-11-28	2025-04-11	134	Euthanized (humane endpoint)	Moribund state (Hunched posture, sick appearance, rapid weight loss)	no		-	-	-
	160146	G3	F	+/+; Cre^Tg/+; Lmna^G609G/G609G	Yes	2024-12-05	2025-04-11	127	Euthanized (humane endpoint)	Moribund state (Hunched posture, sick appearance, rapid weight loss)	no		-	-	-
	160189	G3	F	+/+; Cre^Tg/+; Lmna^G609G/G609G	Yes	2024-12-16	2025-04-17	122	Euthanized (humane endpoint)	Moribund state ( Small size, hunched posture)	no		-	-	-
	160207	G3	F	+/+; Cre^Tg/+; Lmna^G609G/G609G	Yes	2024-12-19	2025-04-11	113	Euthanized (humane endpoint)	Moribund state (Hunched posture, sick appearance, rapid weight loss)	no		-	-	-
	160233	G3	M	+/+; Cre^Tg/+; Lmna^G609G/G609G	Yes	2024-12-27	2025-05-08	132	Euthanized (humane endpoint)	Moribund state (Sick appearance)	no		-	-	-
	160278	G3	M	+/+; Cre^Tg/+; Lmna^G609G/G609G	Yes	2025-01-27	2025-05-30	123	Euthanized (humane endpoint)	Moribund state (Hunched posture, sick appearance, rapid weight loss)	no		-	-	-
	160358	G3	F	+/+; Cre^Tg/+; Lmna^G609G/G609G	Yes	2025-01-27	2025-06-12	136	Euthanized (humane endpoint)	Moribund state (Hunched posture, lethargic, rapid weight loss)	no		+	-	+
	160375	G3	F	+/+; Cre^Tg/+; Lmna^G609G/G609G	Yes	2025-02-20	2025-05-19	88	Euthanized (humane endpoint)	Moribund state (Hunched posture, rapid weight loss)	no		+	?	+
	160382	G3	M	+/+; Cre^Tg/+; Lmna^G609G/G609G	Yes	2025-02-15	2025-06-20	125	Euthanized (humane endpoint)	Moribund state (Sick appearance)	no		+	?	+
	160425	G3	M	+/+; Cre^Tg/+; Lmna^G609G/G609G	Yes	2025-02-25	2025-06-20	115	Euthanized (humane endpoint)	Moribund state (Sick appearance)	no		+	?	+
	160450	G3	M	+/+; Cre^Tg/+; Lmna^G609G/G609G	Yes	2025-03-07	2025-06-20	105	Euthanized (humane endpoint)	Moribund state (Sick appearance)	no		+	+	+
	160550	G3	M	+/+; Cre^Tg/+; Lmna^G609G/G609G	Yes	2025-04-14	2025-07-11	88	Euthanized (humane endpoint)	Moribund state (Small size, hunched posture, rapidly weight loss)	no		-	-	-
	160551	G3	M	+/+; Cre^Tg/+; Lmna^G609G/G609G	Yes	2025-04-14	2025-08-09	117	Euthanized (humane endpoint)	Moribund state (Sick appearance)	no		+	+	+
	160524	G3	F	+/+; Cre^Tg/+; Lmna^G609G/G609G	Yes	2025-04-11	2025-08-09	120	Euthanized (humane endpoint)	Moribund state (Sick appearance)	no		+	+	+
	160616	G3	F	+/+; Cre^Tg/+; Lmna^G609G/G609G	Yes	2025-05-08	2025-08-28	112	Euthanized (humane endpoint)	Moribund state (Sick appearance)	no		-	-	-
	160630	G3	M	+/+; Cre^Tg/+; Lmna^G609G/G609G	Yes	2025-05-09	1022/25	166	Euthanized (humane endpoint)	Moribund state (Small size, hunched posture, prolapse)	no
	160672	G3	M	+/+; Cre^Tg/+; Lmna^G609G/G609G	Yes	2025-05-15	2025-09-25	133	Euthanized (humane endpoint)	Moribund state (Sick appearance)	no		-	-	-
											no
	160148	G4	F	+/+; +/+; Lmna^G609G/G609G	No	2024-12-05	2025-04-11	127	Euthanized (humane endpoint)	Moribund state (Sick, hunched over, and losing weight)	no		+	-	Serum only
	160156	G4	F	+/+; +/+; Lmna^G609G/G609G	No	2024-12-03	2025-04-08	126	Euthanized (humane endpoint)	Moribund state (Sick, hunched, and lethargic)	no		-	-	-
	160194	G4	M	+/+; +/+; Lmna^G609G/G609G	No	2024-12-16	2025-05-22	157	Euthanized (humane endpoint)	Moribund state (Sick, prolapse, hunched and losing weight)	no		-	-	-
	160204	G4	F	+/+; +/+; Lmna^G609G/G609G	No	2024-12-19	2025-04-11	113	Euthanized (humane endpoint)	Moribund state (Sick, hunched over, and losing weight)	no		+	-	Serum only
	160281	G4	M	+/+; +/+; Lmna^G609G/G609G	No	2025-01-27	2025-05-22	115	Euthanized (humane endpoint)	Moribund state (Sick, prolapse, hunched and losing weight)	no		-	-	-
	160368	G4	M	+/+; +/+; Lmna^G609G/G609G	No	2025-02-16	2025-06-06	110	Euthanized (humane endpoint)	Moribund state (Rough coats, hunched, weight loss)	no		-	-	-
	160369	G4	M	+/+; +/+; Lmna^G609G/G609G	No	2025-02-16	2025-06-06	110	Euthanized (humane endpoint)	Moribund state (Rough coats, hunched, weight loss)	no		-	-	-
	160372	G4	M	+/+; +/+; Lmna^G609G/G609G	No	2025-02-15	2025-06-18	123	Euthanized (humane endpoint)	Moribund state (Sick appearance)	no		-	-	-
	160406	G4	F	+/+; +/+; Lmna^G609G/G609G	No	2025-03-05	2025-06-12	99	Euthanized (humane endpoint)	Moribund state (Hunched, lethargic and losing weight)	no		-	-	-
	160417	G4	M	+/+; +/+; Lmna^G609G/G609G	No	2025-03-07	2025-08-09	155	Euthanized (humane endpoint)	Moribund state (Sick appearance)	no		+	+	+
	160468	G4	M	+/+; +/+; Lmna^G609G/G609G	No	2025-03-20	2025-07-17	119	Euthanized (humane endpoint)	Moribund state (Sick, hunched and prolapse)	no		-	-	-
	160475	G4	M	+/+; +/+; Lmna^G609G/G609G	No	2025-03-17	2025-06-18	93	Euthanized (humane endpoint)	Moribund state (Sick appearance)	no		-	-	-
	160476	G4	F	+/+; +/+; Lmna^G609G/G609G	No	2025-03-17	2025-06-12	87	Euthanized (humane endpoint)	Moribund state (Hunched, lethargic and losing weight)	no		-	-	-
	160491	G4	M	+/+; +/+; Lmna^G609G/G609G	No	2025-04-10	2025-07-11	92	Euthanized (humane endpoint)	Moribund state (Sick appearance)	no		-	-	-
	160513	G4	F	+/+; +/+; Lmna^G609G/G609G	No	2025-03-31	2025-06-18	79	Euthanized (humane endpoint)	Moribund state (Sick appearance)	no		-	-	-
	160514	G4	M	+/+; +/+; Lmna^G609G/G609G	No	2025-03-31	2025-06-18	79	Euthanized (humane endpoint)	Moribund state (Sick appearance)	no		-	-	-

### Sheet: Natural Aging mice  
Extended Data Table 1 | List of all mice in this study
Naturally Aging mice
	Mouse ID	Group	Sex	Genotype	Tamoxifen	Birth date	Death/Euthanasia date	Age at Death	Endpoint Type	Cause of Death	Tumor mass		Necropsy	Gross Finding	Tissue
Euthanized	157878	G1	M	CAG-133^Tam/+; Cre^Tg/+	Yes	2023-05-30	2025-07-21	783	Scheduled euthanasia		no
n=4	158079	G1	F	CAG-133^Tam/+; Cre^Tg/+	Yes	2023-06-28	2025-07-21	754	Scheduled euthanasia		no
each group	158080	G1	F	CAG-133^Tam/+; Cre^Tg/+	Yes	2023-06-28	2025-07-21	754	Scheduled euthanasia		no
	158082	G1	F	CAG-133^Tam/+; Cre^Tg/+	Yes	2023-06-28	2025-07-21	754	Scheduled euthanasia		no
	157354	G2	M	CAG-133^LSL/+; Cre^Tg/+	No	2023-04-06	2025-06-26	812	Scheduled euthanasia		no
	157589	G2	F	CAG-133^LSL/+; Cre^Tg/+	No	2023-05-01	2025-06-26	787	Scheduled euthanasia		no
	157141	G2	M	CAG-133^LSL/+; Cre^Tg/+	No	2023-03-14	2025-06-26	835	Scheduled euthanasia		no
	157742	G2	M	CAG-133^LSL/+; Cre^Tg/+	No	2023-05-24	2025-06-26	764	Scheduled euthanasia		no
	156979	G4	M	+/+; +/+	No	2023-02-21	2025-06-25	855	Scheduled euthanasia		no
	157588	G4	F	+/+; +/+	No	2023-05-01	2025-06-25	786	Scheduled euthanasia		no
	156986	G4	M	+/+; +/+	No	2023-02-22	2025-06-25	854	Scheduled euthanasia		no
	157001	G4	F	+/+; +/+	No	2023-02-21	2025-06-25	855	Scheduled euthanasia		no
	157136	G1	F	CAG-133^Tam/+; Cre^Tg/+	Yes	2023-03-14	2025-05-23	801	Euthanized (humane endpoint)	Moribund state (Distended abdomen, sick appearance)	no
	157140	G1	F	CAG-133^Tam/+; Cre^Tg/+	Yes	2023-03-14	2024-09-16	552	Found dead		no
	157189	G1	F	CAG-133^Tam/+; Cre^Tg/+	Yes	2023-03-20	2025-08-05	869	Euthanized (humane endpoint)	Moribund state (Sick appearance)	no
	157194	G1	M	CAG-133^Tam/+; Cre^Tg/+	Yes	2023-03-20	2025-03-06	717	Euthanized (humane endpoint)	Moribund state (Sick appearance, Eye's ulcer )	no
	157201	G1	F	CAG-133^Tam/+; Cre^Tg/+	Yes	2023-03-24	2025-06-27	826	Euthanized (humane endpoint)	Moribund state (Sick appearance, losing weight)	no
	157242	G1	M	CAG-133^Tam/+; Cre^Tg/+	Yes	2023-03-29	2025-05-15	778	Euthanized (humane endpoint)	Moribund state (Distended abdomen, sick appearance)	no
	157243	G1	M	CAG-133^Tam/+; Cre^Tg/+	Yes	2023-03-29	2025-08-22	877	Euthanized (humane endpoint)		no
	157244	G1	M	CAG-133^Tam/+; Cre^Tg/+	Yes	2023-03-29	2025-02-06	680	Euthanized (humane endpoint)	Moribund state (Sick appearance, Eye's ulcer )	no
	157637	G1	M	CAG-133^Tam/+; Cre^Tg/+	Yes	2023-05-08	2025-10-28	904	Euthanized (humane endpoint)	Moribund state (Sick appearance)	no
	157638	G1	M	CAG-133^Tam/+; Cre^Tg/+	Yes	2023-05-08	2024-06-10	399	Euthanized (humane endpoint)	Rear leg mass	Rear leg tumor
	157751	G1	F	CAG-133^Tam/+; Cre^Tg/+	Yes	2023-05-13	2026-02-03	966	Euthanized (humane endpoint)	Moribund state (Sick appearance, Eye's ulcer )	no
	157773	G1	M	CAG-133^Tam/+; Cre^Tg/+	Yes	2023-05-21	2025-11-24	918	Scheduled euthanasia	End of observation period (>2 years)	no
	157779	G1	M	CAG-133^Tam/+; Cre^Tg/+	Yes	2023-05-24	2025-11-24	915	Scheduled euthanasia	End of observation period (>2 years)	no
	157876	G1	F	CAG-133^Tam/+; Cre^Tg/+	Yes	2023-05-30	2026-02-03	949	Euthanized (humane endpoint)	Moribund state (Sick appearance, Eye's ulcer )	no
	157976	G1	F	CAG-133^Tam/+; Cre^Tg/+	Yes	2023-06-16	2025-01-04	568	Found dead		no
	158008	G1	F	CAG-133^Tam/+; Cre^Tg/+	Yes	2023-06-17	2025-05-23	706	Euthanized (humane endpoint)	Moribund state (Distended abdomen, sick appearance)	no
	156983	G2	F	CAG-133^LSL/+; Cre^Tg/+	No	2023-02-22	2025-01-08	686	Euthanized (humane endpoint)	Moribund state (Distended abdomen, sick appearance)	no		-	Distended abdomen
	156989	G2	F	CAG-133^LSL/+; Cre^Tg/+	No	2023-02-20	2024-07-12	508	Euthanized (humane endpoint)	Moribund state (Sick appearance)	no		-	Dermatitis
	156997	G2	F	CAG-133^LSL/+; Cre^Tg/+	No	2023-02-21	2025-06-26	856	Euthanized (humane endpoint)	Moribund state (Sick appearance)	no
	157142	G2	M	CAG-133^LSL/+; Cre^Tg/+	No	2023-03-14	2025-06-26	835	Euthanized (humane endpoint)	Moribund state (Sick appearance)	no
	157190	G2	F	CAG-133^LSL/+; Cre^Tg/+	No	2023-03-20	2025-05-08	780	Euthanized (humane endpoint)	Moribund state (Dermatitis)	no		-	Dermatitis
	157192	G2	M	CAG-133^LSL/+; Cre^Tg/+	No	2023-03-20	2024-06-18	456	Euthanized (humane endpoint)	Moribund state (Pleural effusion)	no		-	Pleural effusion
	157250	G2	F	CAG-133^LSL/+; Cre^Tg/+	No	2023-03-25	2023-09-05	164	Euthanized (humane endpoint)	Moribund state (Sick appearance)	no		-
	157251	G2	F	CAG-133^LSL/+; Cre^Tg/+	No	2023-03-25	2024-12-26	642	Euthanized (humane endpoint)	Moribund state (Sick appearance)	no		-
	157743	G2	M	CAG-133^LSL/+; Cre^Tg/+	No	2023-05-14	2024-11-12	548	Euthanized (humane endpoint)	Moribund state (Sick appearance)	no		-
	157781	G2	M	CAG-133^LSL/+; Cre^Tg/+	No	2023-05-24	2024-01-04	225	Euthanized (humane endpoint)	Moribund state (Sick appearance)	no		-
	157783	G2	M	CAG-133^LSL/+; Cre^Tg/+	No	2023-05-24	2025-08-26	825	Euthanized (humane endpoint)	Moribund state (Sick appearance)	no
	156906	G4	F	+/+; +/+	No	2023-02-15	2025-05-23	828	Euthanized (humane endpoint)	Moribund state (Sick appearance)	no
	156908	G4	F	+/+; +/+	No	2023-02-15	2025-01-28	713	Euthanized (humane endpoint)	Moribund state (Dermatitis)	no
	156918	G4	F	+/+; +/+	No	2023-02-16	2024-12-10	663	Euthanized (humane endpoint)	Moribund state (Sick appearance, hunched and lethargic)	no
	156987	G4	M	+/+; +/+	No	2023-02-22	2025-06-23	852	Euthanized (humane endpoint)	Moribund state (Sick appearance)	no
	156994	G4	F	+/+; +/+	No	2023-02-21	2025-05-28	827	Found dead		no
	157137	G4	F	+/+; +/+	No	2023-03-14	2025-04-07	755	Euthanized (humane endpoint)	Moribund state (abdominal tumor)	Abdominal tumor		-
	157247	G4	M	+/+; +/+	No	2023-03-29	2023-10-19	204	Euthanized (humane endpoint)	Moribund state (Sick appearance, Eye's ulcer )	no
	157252	G4	M	+/+; +/+	No	2023-03-25	2023-10-19	208	Euthanized (humane endpoint)	Moribund state (Sick appearance, Eye's ulcer, limb calcification )	no
