## Supplementary Table 2 for "Senescence-inhibitory Δ133p53α counteracts accelerated ageing and mortality"

### Sheet: Sheet1
Extended Data Table 2 | List of GSEA leading edge genes
	Pathway	Leading edge genes
Heart	OXIDATIVE_PHOSPHORYLATION	Ndufa5, Timm8b, Cox17, Ndufs6, Ndufb7, Ndufa2, Mrps15, Cox6c, Uqcrq, Uqcrh, Cox7b, Uqcrb, Uqcr11, Ndufa1, Casp7, Ndufa6, Ndufb3, Ndufb5, Etfb, Cyb5a
		Ndufb2, Ndufc1, Cox11, Ndufb8, Cox7c, Tomm22, Mrps30, Polr2f, Ech1, Ndufs4, Gpx4, Ndufa3, Bax, Fdx1, Timm10, Timm9, Mrpl11, Ndufv2, Decr1, Cox5b
		Nqo2, Suclg1, Ndufa4, Sdhb, Hsd17b10, Mrpl35, Uqcr10, Ndufs3, Cox7a2, Slc25a4, Atp6v1g1, Mtx2, Iscu, Mrps12, Mrpl34, Timm17a, Ndufs8, Idh2, Eci1, Atp6v1f,
		Timm13, Cox6b1, Fxn, Mdh2, Ndufc2, Ndufa8, Fh1, Mpc1, Mgst3, Ldhb, Htra2, Ldha, Cox5a, Acadvl, Ndufab1, Lrpprc, Sdhc, Ndufs7, Cox4i1, Pdp1
		Acaa2, Ndufb6, Mrpl15, Pdhb, Cox6a1, Ndufa9, Vdac3, Dld, Phyh, Acat1, Hspa9, Mrps22, Uqcrfs1, Acaa1a, Atp6v1d, Sucla2, Cox8a, Slc25a11, Alas1, Tomm70a
		Hspa9, Mrps22, Uqcrfs1, Acaa1a, Atp6v1d, Sucla2, Cox8a, Slc25a11, Alas1, Tomm70a, Ndufs2, Atp6v1c1, Atp6v0e, Vdac2, Ndufa7, Idh3g, Ndufs1, Uqcrc2, Slc25a20, Rhot2, Cyc1
	P53_PATHWAY	Ier3, Ppm1d, Cdkn2aip, Tpd52l1, Triap1, Ier5, Ip6k2, Slc3a2, Rnf19b, Tspyl2, Mknk2, Btg2, Kif13b, Ninj1, Fas, Acvr1b, Pom121, Foxo3, Xpc, Nupr1
		Inhbb, Rrp8, Trafd1, Ctsf, Ifi30, Sesn1, Tgfa, Tob1, Traf4, Mxd1, Retsat, Abcc5, Baiap2, Slc19a2, Bmp2, Abat, Ppp1r15a, Zbtb16, Lif, Fos
		Sfn, Cdkn2a, Osgin1, Alox8, Ddit4, Zfp365, Atf3, Serpinb5, Hmox1, Cdkn1a, Vdr, Gpx2, Trp63, St14, Gls2, Sphk1, Il1a, Pidd1, Slc7a11
	INFLAMMATORY_RESPONSE	Btg2, Dcbld2, Nlrp3, Ripk2, Irak2, Il6, Acvr1b, Ptafr, Rnf144b, Marco, Hrh1, Olr1, Cd14, Plaur, Timp1, Inhba, P2rx7, Mxd1, Slc4a4, Serpine1
		Slc7a2, Pdpn, Il10ra, Myc, Adgre1, Tlr2, Abca1, Adm, Il18r1, Ffar2, Itgb8, Adora2b, Lif, Msr1, Sell, Aqp9, Csf3r, Cxcl5, Ccr7, Ccl17
		Il18rap, Il1b, Itgb3, Kcna3, Slc1a2, Sele, Il7r, Sgms2, Ccl20, Cxcl15, Ros1, Nmur1, Tacr1, Ccl22, Cdkn1a, Cd69, Vip, Ndp, Kcnmb2, Prok2, Has2
		Gpr132, Il18, Slamf1, Cxcl10, Gp1ba, Tnfaip6, Met, Pik3r5, Sphk1, Ereg, Cxcl11, Il1a, Lta, Fpr1, Osm
	TNFA_SIGNALING_VIA_NFKB	Rhob, Ccnl1, Ier5, Rnf19b, Maff, Nfkbia, Pdlim5, Cebpb, Nfkbie, Zc3h12a, Dnajb4, Lamb3, Btg2, Ninj1, Ripk2, Il6, B4galt5, Trib1, Olr1, Sdc4
		Bcl6, Clcf1, Egr3, Tank, Plaur, Sgk1, Msc, Inhba, Mxd1, Spsb1, Zfp36, Tnip1, Fosl2, Rel, Pfkfb3, Serpine1, Tiparp, Panx1, Tnfaip3, Socs3
		Bmp2, Myc, Map3k8, Slc2a3, Tlr2, Abca1, Ppp1r15a, Nfil3, Egr2, Nr4a3, Plek, Lif, Fos, Cxcl5, Gadd45b, Il1b, Cebpd, Nr4a1, Cxcl1, Serpinb8
		Il7r, Per1, Atf3, Areg, Ccl20, Gfpt2, Phlda2, Irs2, Nr4a2, Cdkn1a, Cd69, Dusp2, Il18, Cxcl10, Cd80, Tnfaip6, Sphk1, Cxcl11, Csf2, Il1a
		Fosb, Kynu, Ptx3, Dusp4, Il23a
Kidney	OXIDATIVE_PHOSPHORYLATION	AK157302, Idh1, Abcb7, Ldha, Cyb5a, Aldh6a1, Nqo2, Por, Mtrf1, Ndufa1, Gm10053, Mpc1, Mrps22, Timm8b, Slc25a11, Ndufc2, Sdhd, Timm17a, Ndufb2, Mgst3
		Dlat, Ndufs4, Prdx3, Cox15, Ndufb5, Pmpca, Sucla2, Ndufs6, Ndufa2, Sdhc, Ndufa4, Cox7c, Lrpprc, Uqcrc2, Cox7a2, Uqcr10, Echs1, Ndufs1, Mdh1, Vdac3
		Mfn2, Atp6v0e, Ndufb8, Cox8a, Uqcrh, Bdh2, Cs, Dld, Atp6ap1, Atp6v1g1, Hccs, Slc25a4, Gpx4, Oat, Ndufc1, Mrps11, Idh3a, Uqcrfs1, Cyb5r3, Ndufa9
		Sdha, Ndufs2, Cox6c, Fh1, Ndufb6, Cyc1, Atp6v0c, Cox7b, Uqcrb, Pdhx, Hsd17b10, Ndufs8, Uqcrq, Pdha1, Rhot1, Mtx2, Pdhb, Slc25a12, Oxa1l, Ndufv2
		Uqcr11, Tomm22, Acat1, Acadsb, Vdac1, Cox6a1, Ogdh, Timm50, Hspa9, Aco2, Vdac2, Atp6v1h, Ndufa3, Ndufab1, Pdp1, Atp6v1c1, Mrpl35, Sdhb, Got2, Ndufa5
		Tomm70a, Mrps30, Supv3l1, Ndufb3, Mrpl34, Opa1, Cox5a, Acadm, Aifm1, Iscu, Dlst, Mdh2, Slc25a5, Etfa, Cox6b1, Bckdha, Ndufv1, Phyh, Mrps12, Ldhb
		Slc25a3, Acaa1a, Atp6v1d, Grpel1, Ndufs3, Mtrr
	P53_PATHWAY	Retsat, Gadd45a, Prkab1, Mxd4, Zmat3, Fbxw7, Txnip, Sertad3, Csrnp2, Hspa4l, Foxo3, Ankra2, Ier3, Tap1, Rad9a, Mdm2, St14, Plk2, Jun, Rad51c
		S100a10, Cdkn2b, Dgka, Notch1, Bax, Klf4, Trafd1, Mknk2, Ephx1, Fas, Nupr1, Osgin1, Aen, Eps8l2, Tsc22d1, Ada, Lif, Ercc5, Abcc5, Epha2
		Hmox1, Pdgfa, Def6, Trib3, Baiap2, Atf3, Pidd1, Rhbdf2, Sfn, Btg2, Ptpre, Itgb4, Ip6k2, Procr, Ppp1r15a, Ccp110, Fos, Rrad, Fdxr, Tspyl2
		Jag2, Ddit4, Il1a, Tnfsf9, Cdk5r1, Gpx2, Sphk1, Ddit3, Ddb2, Cdkn1a, Zbtb16, Plk3, Alox8, Serpinb5, Tnni1
	GLYCOLYSIS	Chst4, Kdelr3, Hk2, Pfkfb1, Cldn9, Chst12, B3gat1, Gys2, Gpc3, Hmmr, Ang, Chst1, Tpst1, Dcn, Vcan, Pygl, Me1, B4galt2, Nsdhl, B3galt6
		Sdc2, Il13ra1, Sap30, Fut8, Idh1, G6pdx, Gnpda1, Homer1, Tgfbi, Eno1b, B4galt4, Polr3k, Pdk3, Plod2, Kif20a, Met, Col5a1, Gfpt1, Spag4, Mpi
		Srd5a3, Hs2st1, Gusb, Ldha, Cth, Ak4, Irs2, Slc25a13, Glce, Bpnt1, Sdc3, Prps1, Cyb5a, Gale, Egln3, Miox, Ext2, Slc35a3, Phka2, Fbp2
		Rpe, Igfbp3, B4galt1, Vldlr, Akr1a1
	PEROXISOME	Rxrg, Abcd2, Abcb4, Ttr, Abcb1a, Serpina6, Nr1i2, Sema3c, Idi1, Cadm1, Rdh11, Idh1, Hao2, Isoc1, Dhcr24, Fdps, Fads1, Slc35b2, Top2a, Alb
		Abcd1, Prdx1, Atxn1, Elovl5, Msh2, Pex11b, Dio1, Ide, Itgb1bp1, Gnpat, Slc25a19, Ercc3
	TNFA_SIGNALING_VIA_NFKB	Ier3, Tap1, Birc2, Nfe2l2, Ier2, Plk2, Dnajb4, Jun, Nfil3, Icam1, Rcan1, Tnf, Hes1, Rel, Cebpd, Birc3, Trip10, G0s2, Zfp36, Tnfrsf9
		Tnfaip2, Nfkb2, Klf4, Pmepa1, Nfat5, Vegfa, Trib1, Edn1, Fosl2, Tsc22d1, Plaur, Il1b, Lif, Kdm6b, Junb, Bcl2a1d, Icosl, Btg3, Dusp1, Tnip2
		Cd80, Klf2, Nfkbia, Il15ra, Klf10, Tnfaip3, Cxcl10, Atf3, Btg2, Ptpre, Tubb2a, Areg, Ccn1, Maff, Ppp1r15a, Fos, Gch1, Il23a, Myc, Spsb1
		Nr4a2, Il1a, Tnfsf9, Cebpb, Gem, Sgk1, Ccnl1, Map3k8, Nr4a1, Fosb, Sphk1, Gadd45b, Csf2, Fosl1, Lamb3, Slc2a6, Cdkn1a, Il7r, Per1, Inhba
		Traf1, Serpine1, Zc3h12a, Clcf1, Cxcl1, Egr2, Dusp2, Ccl20
